# A pooled-sample draft genome assembly provides insights into host plant-specific transcriptional responses of a Solanaceae-specializing pest, *Tupiocoris notatus* (Hemiptera: Miridae)

**DOI:** 10.1101/2023.10.27.564380

**Authors:** Jay K Goldberg, Carson W. Allan, Dario Copetti, Luciano M. Matzkin, Judith Bronstein

## Abstract

The assembly of genomes from pooled samples of genetically heterogenous samples of conspecifics remains challenging. In this study we show that high-quality genome assemblies can be produced from samples of multiple wild-caught individuals. We sequenced DNA extracted from a pooled sample of conspecific herbivorous insects (Hemiptera: Miridae: *Tupiocoris notatus*) acquired from a greenhouse infestation in Tucson, Arizona (in the range of 30-100 individuals; 0.5 mL tissue by volume) using PacBio highly accurate long reads (HiFi). The initial assembly contained multiple haplotigs (>85% BUSCOs duplicated), but duplicate contigs could be easily purged to reveal a highly complete assembly (95.6% BUSCO, 4.4% duplicated) that is highly contiguous by short-read assembly standards (N50 = 675 kb; Largest contig = 4.3 Mb). We then used our assembly as the basis for a genome-guided differential expression study of host-plant specific transcriptional responses. We found thousands of genes (N = 4982) to be differentially expressed between our new data from individuals feeding on *Datura wrightii* (Solanaceae) and existing RNA-seq data from *Nicotiana attenuata* (Solanaceae) fed individuals. We identified many of these genes as previously documented detoxification genes such as glutathione-S-transferases, cytochrome P450s, UDP-glucosyltransferases. Together our results show that long-read sequencing of pooled samples can provide a cost-effective genome assembly option for small insects and provide insights into the genetic mechanisms underlying interactions between plants and herbivorous pests.
