## Supplementary material for "A pooled-sample draft genome assembly provides insights into host plant-specific transcriptional responses of a Solanaceae-specializing pest, *Tupiocoris notatus* (Hemiptera: Miridae)": Table S1 - Inspector Results

### Sheet: Sheet1
	Before	After
Number of contigs	886	886
Number of contigs > 10000 bp	886	886
Number of contigs >1000000 bp	60	60
Total length	291768762	291738946
Total length of contigs > 10000 bp	291768762	291738946
Total length of contigs >1000000bp	92549001	92537067
Longest contig	4308279	4308097
Second longest contig length	3823093	3822423
N50	674983	674918
N50 of contigs >1Mbp	674983	674918
Mapping rate /%	98.99	99
Split-read rate /%	22.99	22.83
Depth	60.0748	60.0871
Mapping rate in large contigs /%	31.4	31.39
Split-read rate in large contigs /%	19.76	19.56
Depth in large conigs	60.0902	60.0745
Structural error	1513	1542
Expansion	1228	1250
Collapse	223	231
Haplotype switch	60	60
Inversion	2	1
Small-scale assembly error /per Mbp	4132.47	116.004
Total small-scale assembly error	1205725	33843
Base substitution	1017032	22022
Small-scale expansion	94311	6095
Small-scale collapse	94382	5726
QV	19.7278	21.6618
