## Supplementary material for "A pooled-sample draft genome assembly provides insights into host plant-specific transcriptional responses of a Solanaceae-specializing pest, *Tupiocoris notatus* (Hemiptera: Miridae)": Table S3 - Annotation Statistics from AGAT

### Sheet: Tnot_annotation_summary
Number of gene	16062
Number of functionally annotated genes	13875
Number of gene names inferred from blastp	10080
Number of mrna	16062
Number of mrnas with utr both sides	15888
Number of mrnas with at least one utr	16062
Number of cds	16062
Number of exon	139583
Number of five_prime_utr	16062
Number of three_prime_utr	15888
Number of exon in cds	128603
Number of exon in five_prime_utr	23810
Number of exon in three_prime_utr	18447
Number of intron in cds	112541
Number of intron in exon	123521
Number of intron in five_prime_utr	7748
Number of intron in three_prime_utr	2559
Number gene overlapping	1017
Number of single exon gene	1110
Number of single exon mrna	1110
mean mrnas per gene	1
mean cdss per mrna	1
mean exons per mrna	8.7
mean five_prime_utrs per mrna	1
mean three_prime_utrs per mrna	1
mean exons per cds	8
mean exons per five_prime_utr	1.5
mean exons per three_prime_utr	1.2
mean introns in cdss per mrna	7
mean introns in exons per mrna	7.7
mean introns in five_prime_utrs per mrna	0.5
mean introns in three_prime_utrs per mrna	0.2
Total gene length	191119878
Total mrna length	191119878
Total cds length	23568676
Total exon length	33832556
Total five_prime_utr length	2604388
Total three_prime_utr length	7659492
Total intron length per cds	122493111
Total intron length per exon	157287322
Total intron length per five_prime_utr	29052998
Total intron length per three_prime_utr	2376487
mean gene length	11898
mean mrna length	11898
mean cds length	1467
mean exon length	242
mean five_prime_utr length	162
mean three_prime_utr length	482
mean cds piece length	183
mean five_prime_utr piece length	109
mean three_prime_utr piece length	415
mean intron in cds length	1088
mean intron in exon length	1273
mean intron in five_prime_utr length	3749
mean intron in three_prime_utr length	928
Longest gene	378707
Longest mrna	378707
Longest cds	39144
Longest exon	29896
Longest five_prime_utr	1700
Longest three_prime_utr	7653
Longest cds piece	29463
Longest five_prime_utr piece	1550
Longest three_prime_utr piece	7653
Longest intron into cds part	312734
Longest intron into exon part	312734
Longest intron into five_prime_utr part	206192
Longest intron into three_prime_utr part	60126
Shortest gene	108
Shortest mrna	108
Shortest cds	102
Shortest exon	1
Shortest five_prime_utr	1
Shortest three_prime_utr	1
Shortest cds piece	1
Shortest five_prime_utr piece	1
Shortest three_prime_utr piece	1
Shortest intron into cds part	30
Shortest intron into exon part	30
Shortest intron into five_prime_utr part	36
Shortest intron into three_prime_utr part	41
