## Supplementary material for "A pooled-sample draft genome assembly provides insights into host plant-specific transcriptional responses of a Solanaceae-specializing pest, *Tupiocoris notatus* (Hemiptera: Miridae)": Table S4 - RNAseq read mapping statistics

### Sheet: Sheet1
	Na_EV1	Na_EV2	Na_EV3	Na_irAOC1	Na_irAOC2	Na_irAOC3	Dw_WT1	Dw_WT2	Dw_WT3	AVERAGE
Number of input reads |	10556956	10683942	11516246	10648204	10658223	10737049	21098661	20692421	21793516	1.4265e+07
Average input read length |	195	195	195	195	195	195	298	296	297	229
Uniquely mapped reads number |	8449252	8617435	9136489	8524165	8597790	8336405	15049108	14453524	17472090	1.09596e+07
Uniquely mapped reads % |	0.8003	0.8066	0.7934	0.8005	0.8067	0.7764	0.7133	0.6985	0.8017	0.777489
Average mapped length |	193.13	193.11	193.11	192.98	193.22	193.27	294.57	293.82	294.04	226.806
Number of splices: Total |	4721724	4943670	5287330	4991870	4965245	4796313	12526338	13154767	15838805	7.91401e+06
Number of splices: Annotated (sjdb) |	3747295	3946939	4193695	3938641	3958791	3825562	10091394	10747953	12803872	6.36157e+06
Number of splices: GT/AG |	4640817	4855117	5194825	4899677	4876405	4713361	12331580	12975135	15629033	7.79066e+06
Number of splices: GC/AG |	40403	43754	46429	46304	44058	40700	111194	118970	139824	70181.8
Number of splices: AT/AC |	1034	1009	980	976	1007	859	3315	2643	3916	1748.78
Number of splices: Non-canonical |	39470	43790	45096	44913	43775	41393	80249	58019	66032	51415.2
Mismatch rate per base, % |	0.0088	0.0087	0.0088	0.0086	0.0088	0.0089	0.0071	0.0078	0.0069	0.00826667
Deletion rate per base |	0.0006	0.0006	0.0006	0.0006	0.0006	0.0006	0.0006	0.0004	0.0006	0.000577778
Deletion average length |	2.49	2.47	2.48	2.47	2.48	2.47	2.54	2.62	2.64	2.51778
Insertion rate per base |	0.0005	0.0005	0.0005	0.0005	0.0005	0.0005	0.0005	0.0004	0.0005	0.000488889
Insertion average length |	2.24	2.23	2.24	2.21	2.26	2.24	2.21	2.2	2.33	2.24
Number of reads mapped to multiple loci |	1609874	1597560	1820689	1638246	1567850	1757449	4381696	5422243	3138351	2.54822e+06
% of reads mapped to multiple loci |	0.1525	0.1495	0.1581	0.1539	0.1471	0.1637	0.2077	0.262	0.144	0.170944
Number of reads mapped to too many loci |	56012	33030	37761	30844	33428	128781	394166	67112	45821	91883.9
% of reads mapped to too many loci |	0.0053	0.0031	0.0033	0.0029	0.0031	0.012	0.0187	0.0032	0.0021	0.00596667
Number of reads unmapped: too many mismatches |	0	0	0	0	0	0	0	0	0	0
% of reads unmapped: too many mismatches |	0	0	0	0	0	0	0	0	0	0
Number of reads unmapped: too short |	438710	432696	517901	451580	455774	511234	1267736	746232	1130691	661395
% of reads unmapped: too short |	0.0416	0.0405	0.045	0.0424	0.0428	0.0476	0.0601	0.0361	0.0519	0.0453333
Number of reads unmapped: other |	3108	3221	3406	3369	3381	3180	5955	3310	6563	3943.67
% of reads unmapped: other |	0.0003	0.0003	0.0003	0.0003	0.0003	0.0003	0.0003	0.0002	0.0003	0.000288889
Number of chimeric reads |	0	0	0	0	0	0	0	0	0	0
% of chimeric reads |	0	0	0	0	0	0	0	0	0	0
% mapped, total |	0.9528	0.9561	0.9515	0.9544	0.9538	0.9401	0.921	0.9605	0.9457	0.948433
