## Supplementary material for "A pooled-sample draft genome assembly provides insights into host plant-specific transcriptional responses of a Solanaceae-specializing pest, *Tupiocoris notatus* (Hemiptera: Miridae)": Table S5 - Nicotiana attenuata only resutls

	gene	baseMean	log2FoldChange	lfcSE	stat	pvalue	padj	annotation_1	annotation_2	annotation_3	annotation_4	annotation_5
1	_ptg004109l_1_1_000023	1297.756545	-0.655879704	0.128391427	-5.108438459	3.25E-07	0.000178658	Dbxref=Coils:Coil,Gene3D:G3DSA:1.20.120.20	product=hypothetical protein
2	_ptg004694l_1_1_000031	3824.896909	-0.7615428	0.145731413	-5.225659876	1.74E-07	0.000178658	Dbxref=MobiDBLite:mobidb-lite,PANTHER:PTHR10068:SF14,PANTHER:PTHR10068	Name=SE_0175	product=Accumulation-associated protein	uniprot_id=Q8CQD9
3	_ptg001030l_1_1_000029	6723.927359	-0.58631493	0.130386273	-4.496753516	6.90E-06	0.00252996	Dbxref=InterPro:IPR031941,PANTHER:PTHR36299,Pfam:PF15998	product=hypothetical protein
4	_ptg001341l_1_1_000005	10441.75352	-0.618864649	0.145564127	-4.251491497	2.12E-05	0.005839668	product=hypothetical protein
5	_ptg000813l_1_1_000019	17529.21254	-0.498176121	0.124647589	-3.996676735	6.42E-05	0.014132344	Dbxref=Coils:Coil,MobiDBLite:mobidb-lite,SUPERFAMILY:SSF58113	product=hypothetical protein
6	_ptg002347l_1_1_000006	1918.890231	-0.631939304	0.160366312	-3.940598841	8.13E-05	0.014901049	Dbxref=Gene3D:G3DSA:3.40.570.10,InterPro:IPR001604,InterPro:IPR020821,InterPro:IPR040255,PANTHER:PTHR13966,PANTHER:PTHR13966:SF16,Pfam:PF01223,SMART:SM00477,SMART:SM00892,SUPERFAMILY:SSF54060	Name=exog	Ontology_term=GO:0003676,GO:0016787,GO:0046872	product=Nuclease EXOG%2C mitochondrial	uniprot_id=Q502K1
7	_ptg001899l_1_1_000032	2666.073714	0.545937018	0.143519591	3.803919834	0.000142424	0.021929683	Dbxref=CDD:cd00112,CDD:cd18578,CDD:cd00054,Gene3D:G3DSA:4.10.400.10,Gene3D:G3DSA:2.10.25.10,Gene3D:G3DSA:2.120.10.30,InterPro:IPR000033,InterPro:IPR036055,InterPro:IPR002172,InterPro:IPR023415,InterPro:IPR026823,InterPro:IPR011042,InterPro:IPR000742,InterPro:IPR000152,InterPro:IPR001881,InterPro:IPR018097,InterPro:IPR009030,PANTHER:PTHR24270:SF14,PANTHER:PTHR24270,PRINTS:PR00261,Pfam:PF12662,Pfam…	Name=yl	Ontology_term=GO:0005515,GO:0005509	product=Putative vitellogenin receptor	uniprot_id=P98163
8	_ptg003357l_1_1_000015	1284.117286	-0.834430679	0.220993828	-3.775809883	0.000159489	0.021929683	Dbxref=Gene3D:G3DSA:2.160.20.10,InterPro:IPR011050,InterPro:IPR000743,InterPro:IPR012334,InterPro:IPR006626,PANTHER:PTHR31884,Pfam:PF00295,SMART:SM00710,SUPERFAMILY:SSF51126	Name=PGN1	Ontology_term=GO:0004650,GO:0005975	product=Polygalacturonase	uniprot_id=P26215
9	_ptg000234l_1_1_000008	1359.431683	0.469176513	0.125613112	3.735091854	0.000187647	0.022934595	Dbxref=CDD:cd14954,CDD:cd00021,Coils:Coil,Gene3D:G3DSA:2.40.10.500,Gene3D:G3DSA:2.120.10.30,Gene3D:G3DSA:3.30.40.200,InterPro:IPR000315,InterPro:IPR011042,InterPro:IPR013017,InterPro:IPR001258,PANTHER:PTHR24104,PANTHER:PTHR24104:SF25,Pfam:PF00643,Pfam:PF01436,ProSiteProfiles:PS50119,ProSiteProfiles:PS51125,SUPERFAMILY:SSF57845,SUPERFAMILY:SSF101898	Name=Trim71	Ontology_term=GO:0008270,GO:0005515	product=E3 ubiquitin-protein ligase TRIM71	uniprot_id=Q1PSW8
10	_ptg000605l_1_1_000039	2367.539257	0.825846677	0.22529426	3.665635676	0.000246725	0.027139746	Dbxref=CDD:cd06562,Gene3D:G3DSA:3.30.379.10,Gene3D:G3DSA:3.20.20.80,InterPro:IPR029018,InterPro:IPR015883,InterPro:IPR017853,InterPro:IPR029019,InterPro:IPR025705,KEGG:00511+3.2.1.52,KEGG:00513+3.2.1.52,KEGG:00520+3.2.1.52,KEGG:00531+3.2.1.52,KEGG:00603+3.2.1.52,KEGG:00604+3.2.1.52,MetaCyc:PWY-6902,MetaCyc:PWY-7822,MetaCyc:PWY-7883,PANTHER:PTHR22600,PANTHER:PTHR22600:SF3,PRINTS:PR00738,Pfam:PF007…	Ontology_term=GO:0004553,GO:0005975,GO:0004563	product=Chitooligosaccharidolytic beta-N-acetylglucosaminidase	uniprot_id=Q06GJ0
11	_ptg001030l_1_1_000031	1586.662408	-0.577660345	0.160290132	-3.603842209	0.000313547	0.031354745	Dbxref=InterPro:IPR031941,PANTHER:PTHR36299,Pfam:PF15998	product=hypothetical protein
