## Supplementary material for "A pooled-sample draft genome assembly provides insights into host plant-specific transcriptional responses of a Solanaceae-specializing pest, *Tupiocoris notatus* (Hemiptera: Miridae)": Table S7 - GSEA results

Ontology	Direction	ID	Description	setSize	enrichmentScore	NES	pvalue	p.adjust	qvalues	rank	leading_edge	core_enrichment
BP	Up	GO:0015074	DNA integration	180	0.643337636	1.822821859	1.00E-10	4.70E-09	3.89E-09	638	tags=51%, list=21%, signal=43%	_ptg001542l_1_1_000006/_ptg000366l_1_1_000029/_ptg002440l_1_1_000013/_ptg000235l_1_1_000135/_ptg000080l_1_1_000052/_ptg000828l_1_1_000108/_ptg001132l_1_1_000045/_ptg000231l_1_1_000002/_ptg002647l_1_1_000159/_ptg001686l_1_1_000004/_ptg000196l_1_1_000006/_ptg002857l_1_1_000001/_ptg000196l_1_1_000042/_ptg001684l_1_1_000036/_ptg000387l_1_1_000013/_ptg000028l_1_1_000012/_ptg005667l_1_1_000007/_ptg0005…
BP	Up	GO:0050909	sensory perception of taste	41	0.663876528	1.73160884	5.01E-06	0.000117778	9.76E-05	535	tags=59%, list=18%, signal=49%	_ptg006340l_1_1_000048/_ptg000869l_1_1_000008/_ptg004438l_1_1_000010/_ptg002333l_1_1_000018/_ptg004438l_1_1_000012/_ptg004438l_1_1_000011/_ptg001416l_1_1_000019/_ptg001416l_1_1_000027/_ptg003774l_1_1_000014/_ptg005274l_1_1_000007/_ptg000411l_1_1_000009/_ptg006083l_1_1_000046/_ptg003151l_1_1_000003/_ptg000087l_1_1_000025/_ptg000436l_1_1_000012/_ptg002017l_1_1_000020/_ptg000370l_1_1_000060/_ptg0001…
BP	Up	GO:0006412	translation	105	0.515524612	1.432563159	0.000114498	0.001793806	0.001486468	1084	tags=70%, list=36%, signal=46%	_ptg007387l_1_1_000004/_ptg000347l_1_1_000001/_ptg000940l_1_1_000030/_ptg000560l_1_1_000017/_ptg001237l_1_1_000028/_ptg000852l_1_1_000006/_ptg000792l_1_1_000001/_ptg000041l_1_1_000003/_ptg000087l_1_1_000080/_ptg000227l_1_1_000080/_ptg001357l_1_1_000031/_ptg001697l_1_1_000037/_ptg000175l_1_1_000021/_ptg001138l_1_1_000035/_ptg000691l_1_1_000029/_ptg000716l_1_1_000056/_ptg001939l_1_1_000010/_ptg0029…
BP	Up	GO:0007094	mitotic spindle assembly checkpoint	12	0.77113036	1.755548013	0.000561214	0.00659427	0.005464456	249	tags=58%, list=8%, signal=54%	_ptg000475l_1_1_000019/_ptg000261l_1_1_000021/_ptg001363l_1_1_000010/_ptg002464l_1_1_000003/_ptg002464l_1_1_000001/_ptg000737l_1_1_000023/_ptg000687l_1_1_000015
BP	Up	GO:0006508	proteolysis	177	0.453707391	1.285118491	0.001979419	0.018606537	0.015418631	956	tags=42%, list=31%, signal=31%	_ptg001684l_1_1_000062/_ptg000856l_1_1_000018/_ptg000024l_1_1_000020/_ptg000189l_1_1_000040/_ptg001132l_1_1_000030/_ptg004589l_1_1_000001/_ptg000716l_1_1_000010/_ptg001474l_1_1_000016/_ptg000260l_1_1_000010/_ptg001132l_1_1_000031/_ptg004369l_1_1_000009/_ptg001132l_1_1_000053/_ptg005295l_1_1_000001/_ptg000837l_1_1_000033/_ptg000109l_1_1_000022/_ptg000837l_1_1_000018/_ptg000370l_1_1_000099/_ptg0009…
BP	Up	GO:0005975	carbohydrate metabolic process	55	0.52974629	1.415762537	0.002941356	0.023040622	0.019093013	690	tags=36%, list=23%, signal=29%	_ptg005894l_1_1_000020/_ptg002529l_1_1_000016/_ptg000373l_1_1_000006/_ptg005894l_1_1_000019/_ptg002115l_1_1_000001/_ptg005894l_1_1_000018/_ptg005894l_1_1_000021/_ptg000506l_1_1_000003/_ptg001270l_1_1_000021/_ptg000748l_1_1_000015/_ptg001996l_1_1_000021/_ptg000083l_1_1_000048/_ptg001894l_1_1_000014/_ptg000677l_1_1_000018/_ptg001158l_1_1_000026/_ptg001720l_1_1_000017/_ptg002017l_1_1_000010/_ptg0026…
BP	Up	GO:0015986	ATP synthesis coupled proton transport	11	0.720280241	1.621935001	0.006629463	0.044512109	0.036885735	316	tags=55%, list=10%, signal=49%	_ptg001357l_1_1_000035/_ptg001750l_1_1_000012/_ptg000466l_1_1_000074/_ptg004694l_1_1_000022/_ptg000321l_1_1_000010/_ptg000370l_1_1_000094
BP	Down	GO:0015074	DNA integration	209	0.64589851	1.779140139	1.00E-10	3.00E-09	2.74E-09	389	tags=47%, list=16%, signal=43%	_ptg000129l_1_1_000068/_ptg007733l_1_1_000002/_ptg001331l_1_1_000008/_ptg002391l_1_1_000011/_ptg001717l_1_1_000001/_ptg001324l_1_1_000049/_ptg000649l_1_1_000070/_ptg002871l_1_1_000037/_ptg006083l_1_1_000061/_ptg005977l_1_1_000005/_ptg000665l_1_1_000013/_ptg000433l_1_1_000037/_ptg000319l_1_1_000010/_ptg000038l_1_1_000010/_ptg002448l_1_1_000006/_ptg009847l_1_1_000001/_ptg000410l_1_1_000005/_ptg0012…
BP	Down	GO:0050909	sensory perception of taste	50	0.615284193	1.585760714	0.000196119	0.002941779	0.002683728	715	tags=70%, list=29%, signal=51%	_ptg000875l_1_1_000035/_ptg002150l_1_1_000006/_ptg000396l_1_1_000054/_ptg001826l_1_1_000045/_ptg001082l_1_1_000076/_ptg000080l_1_1_000058/_ptg000080l_1_1_000057/_ptg000884l_1_1_000015/_ptg001229l_1_1_000005/_ptg000370l_1_1_000036/_ptg001387l_1_1_000006/_ptg006671l_1_1_000049/_ptg000186l_1_1_000007/_ptg000028l_1_1_000021/_ptg002256l_1_1_000022/_ptg003122l_1_1_000009/_ptg002664l_1_1_000006/_ptg0001…
BP	Down	GO:0007608	sensory perception of smell	31	0.606905972	1.498941215	0.004052747	0.040527472	0.036972431	770	tags=65%, list=31%, signal=45%	_ptg001720l_1_1_000012/_ptg000773l_1_1_000049/_ptg000466l_1_1_000038/_ptg001720l_1_1_000013/_ptg000038l_1_1_000064/_ptg000283l_1_1_000012/_ptg000096l_1_1_000079/_ptg000988l_1_1_000003/_ptg001132l_1_1_000026/_ptg000466l_1_1_000040/_ptg000231l_1_1_000043/_ptg000419l_1_1_000009/_ptg000310l_1_1_000004/_ptg000093l_1_1_000003/_ptg001376l_1_1_000005/_ptg000570l_1_1_000003/_ptg000076l_1_1_000059/_ptg0037…
MF	Up	GO:0003676	nucleic acid binding	326	0.453219091	1.321301937	1.41E-05	0.000874344	0.000742228	684	tags=29%, list=20%, signal=26%	_ptg001542l_1_1_000006/_ptg000366l_1_1_000029/_ptg002440l_1_1_000013/_ptg000235l_1_1_000135/_ptg000080l_1_1_000052/_ptg000828l_1_1_000108/_ptg001132l_1_1_000045/_ptg000231l_1_1_000002/_ptg001684l_1_1_000062/_ptg000041l_1_1_000016/_ptg002647l_1_1_000159/_ptg001686l_1_1_000004/_ptg002857l_1_1_000001/_ptg000196l_1_1_000042/_ptg001684l_1_1_000036/_ptg000387l_1_1_000013/_ptg005667l_1_1_000007/_ptg0006…
MF	Up	GO:0003735	structural constituent of ribosome	105	0.525600756	1.471538876	8.97E-05	0.002780114	0.002360029	1142	tags=67%, list=34%, signal=46%	_ptg007387l_1_1_000004/_ptg000347l_1_1_000001/_ptg000560l_1_1_000017/_ptg001237l_1_1_000028/_ptg000852l_1_1_000006/_ptg000792l_1_1_000001/_ptg000041l_1_1_000003/_ptg000087l_1_1_000080/_ptg000227l_1_1_000080/_ptg001357l_1_1_000031/_ptg001697l_1_1_000037/_ptg000175l_1_1_000021/_ptg000120l_1_1_000011/_ptg001138l_1_1_000035/_ptg000691l_1_1_000029/_ptg000716l_1_1_000056/_ptg001939l_1_1_000010/_ptg0029…
MF	Up	GO:0004553	hydrolase activity, hydrolyzing O-glycosyl compounds	13	0.78560197	1.803068668	0.000164951	0.003408991	0.00289388	412	tags=54%, list=12%, signal=48%	_ptg005894l_1_1_000020/_ptg002529l_1_1_000016/_ptg005894l_1_1_000019/_ptg005894l_1_1_000018/_ptg005894l_1_1_000021/_ptg001996l_1_1_000021/_ptg001894l_1_1_000014
MF	Up	GO:0008234	cysteine-type peptidase activity	21	0.665533762	1.627319989	0.001495304	0.023177204	0.019675046	423	tags=43%, list=12%, signal=38%	_ptg000856l_1_1_000018/_ptg000980l_1_1_000054/_ptg002332l_1_1_000002/_ptg000980l_1_1_000053/_ptg000704l_1_1_000012/_ptg005667l_1_1_000032/_ptg000510l_1_1_000008/_ptg003077l_1_1_000073/_ptg000980l_1_1_000045
MF	Up	GO:0004806	triglyceride lipase activity	19	0.673136537	1.629149372	0.002032661	0.025205	0.021396435	341	tags=42%, list=10%, signal=38%	_ptg000396l_1_1_000020/_ptg001058l_1_1_000013/_ptg000274l_1_1_000044/_ptg001127l_1_1_000067/_ptg000227l_1_1_000050/_ptg005274l_1_1_000003/_ptg002217l_1_1_000001/_ptg005879l_1_1_000034
MF	Down	GO:0003676	nucleic acid binding	279	0.538456908	1.498295459	1.00E-10	2.65E-09	2.37E-09	901	tags=48%, list=30%, signal=37%	_ptg007733l_1_1_000002/_ptg001331l_1_1_000008/_ptg002391l_1_1_000011/_ptg001717l_1_1_000001/_ptg001324l_1_1_000049/_ptg000649l_1_1_000070/_ptg006083l_1_1_000061/_ptg005977l_1_1_000005/_ptg001358l_1_1_000017/_ptg000665l_1_1_000013/_ptg000319l_1_1_000010/_ptg000038l_1_1_000010/_ptg002448l_1_1_000006/_ptg009847l_1_1_000001/_ptg000674l_1_1_000044/_ptg001293l_1_1_000012/_ptg001684l_1_1_000045/_ptg0000…
MF	Down	GO:0042302	structural constituent of cuticle	93	0.691482415	1.842343231	1.00E-10	2.65E-09	2.37E-09	674	tags=71%, list=22%, signal=57%	_ptg003678l_1_1_000011/_ptg001082l_1_1_000091/_ptg002779l_1_1_000004/_ptg001451l_1_1_000016/_ptg000479l_1_1_000060/_ptg002192l_1_1_000021/_ptg000479l_1_1_000018/_ptg002192l_1_1_000020/_ptg000479l_1_1_000062/_ptg004322l_1_1_000033/_ptg000479l_1_1_000008/_ptg000207l_1_1_000075/_ptg001082l_1_1_000090/_ptg000479l_1_1_000011/_ptg002779l_1_1_000003/_ptg001238l_1_1_000017/_ptg001996l_1_1_000025/_ptg0007…
MF	Down	GO:0008061	chitin binding	37	0.626131659	1.5669786	0.000239241	0.00422659	0.003777488	657	tags=62%, list=22%, signal=49%	_ptg000221l_1_1_000054/_ptg001813l_1_1_000022/_ptg001827l_1_1_000032/_ptg000221l_1_1_000055/_ptg002784l_1_1_000024/_ptg000396l_1_1_000061/_ptg002389l_1_1_000001/_ptg001270l_1_1_000024/_ptg001504l_1_1_000004/_ptg000076l_1_1_000058/_ptg000656l_1_1_000020/_ptg004656l_1_1_000046/_ptg003357l_1_1_000017/_ptg000637l_1_1_000066/_ptg001530l_1_1_000002/_ptg000574l_1_1_000006/_ptg000570l_1_1_000006/_ptg0015…
MF	Down	GO:0008270	zinc ion binding	126	0.499389973	1.349287582	0.000828876	0.010982611	0.009815641	549	tags=31%, list=18%, signal=26%	_ptg000367l_1_1_000035/_ptg000433l_1_1_000037/_ptg000498l_1_1_000007/_ptg001965l_1_1_000003/_ptg001293l_1_1_000020/_ptg004322l_1_1_000037/_ptg000135l_1_1_000006/_ptg003774l_1_1_000007/_ptg000716l_1_1_000073/_ptg000087l_1_1_000005/_ptg000024l_1_1_000001/_ptg000980l_1_1_000030/_ptg001082l_1_1_000025/_ptg002647l_1_1_000126/_ptg002857l_1_1_000003/_ptg000048l_1_1_000009/_ptg000037l_1_1_000005/_ptg0009…
MF	Down	GO:0004190	aspartic-type endopeptidase activity	20	0.666809149	1.580070499	0.002549664	0.027026443	0.024154715	187	tags=30%, list=6%, signal=28%	_ptg000129l_1_1_000068/_ptg000409l_1_1_000016/_ptg000221l_1_1_000024/_ptg000410l_1_1_000005/_ptg000647l_1_1_000018/_ptg001506l_1_1_000003
CC	Up	GO:0000786	nucleosome	21	0.783077816	1.950020149	5.82E-06	9.89E-05	7.96E-05	91	tags=57%, list=6%, signal=55%	_ptg001132l_1_1_000054/_ptg001132l_1_1_000021/_ptg001132l_1_1_000016/_ptg001132l_1_1_000012/_ptg001132l_1_1_000057/_ptg001132l_1_1_000009/_ptg001132l_1_1_000010/_ptg001132l_1_1_000019/_ptg001132l_1_1_000020/_ptg001132l_1_1_000062/_ptg001132l_1_1_000063/_ptg001132l_1_1_000013
CC	Up	GO:0005840	ribosome	85	0.522175773	1.457764741	0.000526638	0.004476424	0.003603313	549	tags=69%, list=35%, signal=48%	_ptg007387l_1_1_000004/_ptg001237l_1_1_000028/_ptg000792l_1_1_000001/_ptg000041l_1_1_000003/_ptg000087l_1_1_000080/_ptg000227l_1_1_000080/_ptg001697l_1_1_000037/_ptg000175l_1_1_000021/_ptg000120l_1_1_000011/_ptg001138l_1_1_000035/_ptg000691l_1_1_000029/_ptg003058l_1_1_000012/_ptg001684l_1_1_000017/_ptg000988l_1_1_000011/_ptg000396l_1_1_000045/_ptg000926l_1_1_000036/_ptg000856l_1_1_000007/_ptg0002…
CC	Up	GO:0016021	integral component of membrane	300	0.421051584	1.240213969	0.001850019	0.010483439	0.008438682	341	tags=28%, list=21%, signal=27%	_ptg000231l_1_1_000012/_ptg001270l_1_1_000007/_ptg000637l_1_1_000042/_ptg001123l_1_1_000024/_ptg000637l_1_1_000018/_ptg006340l_1_1_000048/_ptg001270l_1_1_000008/_ptg000123l_1_1_000041/_ptg000869l_1_1_000008/_ptg004438l_1_1_000010/_ptg002333l_1_1_000018/_ptg004438l_1_1_000012/_ptg004438l_1_1_000011/_ptg000110l_1_1_000026/_ptg000231l_1_1_000013/_ptg000673l_1_1_000005/_ptg001416l_1_1_000019/_ptg0014…
CC	Down	GO:0005576	extracellular region	49	0.570343688	1.566687209	0.00038506	0.003850604	0.003242614	250	tags=53%, list=20%, signal=44%	_ptg001813l_1_1_000022/_ptg001827l_1_1_000032/_ptg000221l_1_1_000055/_ptg002389l_1_1_000001/_ptg001270l_1_1_000024/_ptg000016l_1_1_000028/_ptg002248l_1_1_000001/_ptg001574l_1_1_000020/_ptg001504l_1_1_000004/_ptg000076l_1_1_000058/_ptg000656l_1_1_000020/_ptg004656l_1_1_000046/_ptg000048l_1_1_000013/_ptg003357l_1_1_000017/_ptg000869l_1_1_000004/_ptg000637l_1_1_000066/_ptg001530l_1_1_000002/_ptg0005…
